# Global identification of neuronal and astrocytic integral membrane proteins that require Retromer for their endosomal recycling

**DOI:** 10.64898/2026.05.14.724903

**Authors:** Emma Jones, Helena Adams, Kai-en Chen, Fabeeha Maroof, Therese M. Ibbotson, Yasuko Nakamura, Paul J. Banks, Michael D. Healy, Philip A. Lewis, Kate J. Heesom, Brett M. Collins, Kevin A. Wilkinson, Peter J. Cullen, Kirsty J. McMillan

## Abstract

Efficient transport of membrane proteins through the endosomal network is essential for brain development and function, with perturbation implicated in disease. Deficiencies in Retromer, a key regulator of endosomal transport, have been linked to aging-related neurodegenerative disorders including Alzheimer’s and Parkinson’s disease. To better define the neuroprotective role of Retromer, we have applied cell surface restricted proteomics to identify those integral membrane proteins whose recycling to the plasma membrane is mediated by Retromer and associated cargo adaptors, sorting nexin 3 (SNX3), its paralogue sorting nexin 12 (SNX12), and sorting nexin 27 (SNX27) (data available via ProteomeXchange: PXD078277). By comparing primary rat cortical neurons and astrocytes we have identified several cargoes that require either SNX3/SNX12- or SNX27-Retromer complexes for endosomal recycling, including proteins involved in synapse organisation, synaptic signalling and Alzheimer’s disease pathology. We highlight that perturbed Retromer function leads to endosomal enlargement, and we establish a key role of SNX27-Retromer in modulating transport of glutamate across both neuronal and astrocytic membranes via recycling of glutamate transporters EAAT3 (SLC1A1) and EAAT1 (SLC1A3) respectively. Our study provides further mechanistic insight into the consequences of Retromer deficiency for neuronal and astrocytic function, offering new avenues of research in the treatment of neurodegenerative disease.

Graphical Abstract
Suppression of Retromer and the sorting nexins (SNX27, SNX3/SNX12) leads to a significant change in the surface proteome of rat cortical neurons and astrocytes. Focusing on the glutamate transporters, SLC1A1 and SLC1A3, we have validated that SNX27-Retromer is required for their trafficking, with SNX27-Retromer suppression in astrocytes leading to a loss of glutamate uptake.
