## Supplementary Table 2 for "Global identification of neuronal and astrocytic integral membrane proteins that require Retromer for their endosomal recycling"

### Sheet: shVPS35 Surface Data Comparison
	Surface Proteomics - shVPS35 vs Control 1 (rat cortical neurons)			Steinberg et al - Surface Proteomics - VPS35 siRNA vs scrambled control (HeLa cells)			Daly, Danson et al - Surface Proteomics - VPS35 KO vs WT rescue (H4 cells)
Gene_name	Accession	LogFC	P-value	Accession	MeanFC (depletion)	P-value	Accession	LogFC	P-value
ABCA1	A0A8I5ZLK5	-1.4585	0.0214063				O95477	-0.502745	0.0277665
ACVR1	P80201	0.779771	0.0280447	Q04771	1.38933	0.00130748	A0A804HJQ0	-0.681441	0.00181952
ADAM10	Q10743	-0.555663	0.00523483				O14672	-0.532553	0.0128766
ADAM11	A0A1W2Q6C2	-0.723464	0.0120473				O75078	1.60182	0.000190369
ADAM23	A0A8I6AMQ9	-0.615701	0.0106051				O75077	-0.457161	0.00430706
ANO6	A0A0G2K1M7	0.648932	0.00282181	E9PB30	0.875723	0.130216	Q4KMQ2	-1.66727	8.81069e-06
APLP1	A0A8I6AD03	0.345633	0.00153503				P51693	0.744215	0.019911
APP	P08592	0.600604	0.0448575	E9PG40	1.737	0.00438155	P05067	0.476197	0.00719235
ATP2A2	P11507	-0.367351	0.0464357				P16615	0.414069	0.0400575
ATP2B4	Q64542	-0.723091	0.0385513				A0A024R968	-0.396934	0.00991434
BMPR2	A0A8I6AM39	-1.3045	0.000272717				Q13873	-0.268829	0.00216499
CADM1	A0A0G2JUT1	0.471786	0.0153089				Q9BY67	1.14191	0.000476555
CD276	Q7TPB4	1.36665	0.00982564	Q5ZPR3	1.0715	0.397025
CD81	Q62745	0.745407	0.00778088	E9PJK1	0.983113	0.731841
CDH10	F1LR98	-0.746519	0.0265194				Q9Y6N8	-0.902849	0.027137
CHL1	A0A8I5Y8T8	-0.462351	0.00889806				O00533	1.8069	0.0112332
CPD	Q9JHW1	0.624634	0.00100285	O75976	2.08286	0.0653177	O75976	-0.614526	0.000213367
DCBLD2	Q91ZV2	-0.925663	0.00239706	Q96PD2	1.15128	0.0466661	Q96PD2	-0.9181	0.00282901
DNAJC16	Q5FVM7	1.24965	0.0304329				Q9Y2G8	0.267895	0.0364009
DPP10	Q6Q629	-0.373416	0.0232255				Q8N608	0.463076	0.0414666
ENTPD1	P97687	-0.277873	0.00800993				P49961	1.88756	0.00121365
ERAP1	Q9JJ22	0.615878	0.0409194				A0A0A7E7X3	0.432182	0.000122569
ESYT2	A0A8I6A660	0.415988	0.0277965				H7BXI1	0.440024	0.00245288
FADS2	Q9Z122	-0.646958	0.0161133	O95864	1.28747	0.0569051
FAT1	A0A0G2K5L1	1.05034	0.0169443				Q14517	0.45126	0.00636316
FLRT2	D3ZTV3	-0.607382	0.0188044				O43155	-0.709172	0.00588811
GRID1	Q62640	0.372801	0.039263				Q9ULK0	0.587048	5.74016e-05
ICAM1	Q00238	1.39321	0.0318472	P05362	0.801514	0.0091321
IGF1R	P24062	0.603633	0.0122503				P08069	0.298394	0.0365003
IGSF3	A0A0G2K7L2	-0.757671	0.0182068				O75054	-0.742744	0.00165605
ITGA2	A0A0G2K470	1.26849	0.0216168				P17301	-0.801247	0.0243518
ITGA2	A0A0G2K470	1.26849	0.0216168				E7ESP4	-0.831924	0.0368366
ITGA3	D3ZQM3	1.23774	0.000673673	B4E0H8	0.991739	0.77714
ITGB8	A0A0G2JVU1	-1.0025	0.00951523	P26012	2.93537	0.0318121
ITM2B	Q5XIE8	-1.00358	0.014185				Q9Y287	0.3519	0.0340989
LAMP1	P14562	0.563527	0.0303566				P11279	0.953267	0.00124587
LRFN1	P0C7J6	0.310934	0.0106433				Q9P244	-0.53692	0.00178832
LRRC8A	Q4V8I7	0.393472	0.024359				Q8IWT6	0.440495	0.0074261
MET	Q2IBC7	-1.01456	0.0224405				P08581	-1.23793	0.000776226
NETO2	C6K2K4	-1.09941	0.00194606				Q8NC67	-0.718041	0.00134694
NRCAM	A0A0G2JW27	-0.538722	0.0134166				Q14CA1	-0.770969	0.00181907
NRP1	Q9QWJ9	0.819855	0.00346706	E9PEP6	1.09573	0.597928	Q6X907	-2.26442	0.00044633
PGRMC1	P70580	-0.441575	0.0397839				O00264	0.403522	0.000483365
PLXNA2	D3ZWP6	-0.396163	0.0123382	O75051	2.23084	0.00110167
PLXNA3	D3ZPX4	0.490039	0.00610903				P51805	-0.370944	0.000495648
PTK7	A0A8I6AKN3	-0.327055	0.00290063	Q13308	0.931129	0.486805	Q13308	-0.398952	0.0344875
PTPRF	A0A8I6G9U8	1.08855	0.00514821				P10586	-0.297166	0.00528896
PTPRF	G3V8P4	0.995978	0.00128635				P10586	-0.297166	0.00528896
RHOT1	A0A0G2K777	0.414288	0.00282039				Q8IXI2	0.330508	0.000886589
ROBO2	A0A1W2Q6F3	0.265802	0.0204229				Q9HCK4	0.449833	0.0403476
ROBO2	A0A1W2Q6F3	0.265802	0.0204229				H7C4J7	0.341196	0.0157804
RTN1	Q64548	-0.682295	0.0459262				Q16799	0.68514	0.0279062
SACM1L	Q9ES21	-0.276149	0.022062				Q9NTJ5	0.57488	0.0251031
SCARB2	P27615	0.464568	0.0444194				Q14108	0.511227	0.0416019
SDK1	A0A8I6A427	-0.5861	0.0115021				Q7Z5N4	-0.425663	0.0161152
SEC62	Q7TP42	-0.370796	0.0388384				Q99442	0.295193	0.00663241
SLC16A1	P53987	0.302586	0.00618595	P53985	1.42863	0.000581546	P53985	-0.461657	0.00360889
SLC16A7	Q63344	-0.899216	0.01015				O60669	-0.524135	0.0115817
SLC1A1	P51907	-0.610484	0.00155499	E9PC10	2.50795	0.207271	P43005	-0.802057	0.000511002
SLC1A4	Q76GL9	-0.467151	0.0182649	P43007	2.22947	0.00109491	P43007	-0.973743	0.000477044
SLC2A1	P11167	-0.615123	0.0205561	P11166	2.80985	0.000166652	P11166	-0.807768	0.00239367
SLC30A9	D3ZWW5	0.306131	0.0383938				A0A024R9W8	0.556894	0.0180054
SLC39A10	D4A517	-0.566114	0.00459471	Q9ULF5	1.7009	0.00429231
SLC39A6	Q4V887	-0.552724	0.00185543	Q13433	1.64945	0.00727346	Q13433	-0.514241	0.0062665
SLC4A4	A0A0H2UHB7	-0.910406	0.0221341				Q9Y6R1	-0.849061	0.000376233
SLC4A7	A0A8I5ZRP7	-1.31949	0.0104008	B2CI53	1.72879	0.000100788
SLC6A9	P28572	-0.399835	0.0413168				P48067	-0.998655	0.000217547
STIM1	P84903	0.438679	0.0490608				Q13586	0.362608	0.0197511
TENM1	A0A8I5Y571	-1.44845	0.00725785				Q9UKZ4	0.375436	0.00280758
TENM2	A0A096P6L6	-0.540695	0.0381229				F8VNQ3	-3.84846	0.00425209
TENM2	A0A096P6L6	-0.540695	0.0381229				Q9NT68	-2.27469	6.48148e-05
TENM3	A0A8I5Y4Y3	-0.395736	0.0432342				Q9P273	-0.59868	0.0195728
TM9SF3	A0A8I6A822	0.335983	0.031784	Q9HD45	1.13825	0.00477815
TMEM120A	Q5HZE2	0.315838	0.0164583				Q9BXJ8	0.692695	0.00340464
TMEM132B	A0A0G2K3D9	-1.29951	0.012673				Q14DG7	-1.64797	0.000699382
TMX2	Q5XIK2	0.399459	0.0326336				Q9Y320	0.574164	0.000234206
TRHDE	Q10836	-0.685997	0.0042057				Q9UKU6	0.458064	0.000528172
VLDLR	P98166	-0.932888	0.0055404				P98155	0.317769	0.00149395
XK	Q5GH61	0.690228	0.00200109				P51811	0.689565	0.000250607
