## Supplementary Table 3 for "Global identification of neuronal and astrocytic integral membrane proteins that require Retromer for their endosomal recycling"

### Sheet: SNX27 Data Comparison
	Surface Proteomics - shSNX27 vs Control 1 (rat cortical neurons)			Steinberg et al - Surface Proteomics - SNX27 siRNA vs scrambled control (HeLa cells)			McMillan et al - Interactome - GFP-SNX27 vs GFP (rat cortical neurons)
Gene_name	Accession	LogFC	P-value	Accession	MeanFC (depletion)	P-value	Accession	LogFC	P-value
APP	P08592	-0.552322	0.0162356	E9PG40	1.737	0.00438155
CPD	Q9JHW1	0.544937	0.0414302	O75976	2.08286	0.0653177
ESYT2	A0A8I6A660	0.625865	0.0157337	A0FGR8	1.47001	0.00144995
F3	F7EW83	-0.420232	0.00729099	P13726	2.35511	0.022603
HSD17B12	Q6P7R8	-0.506408	0.00611412				Q6P7R8	3.07527	0.00549654
IL1RAP	D1M8S3	-0.279025	0.0242064	Q9NPH3	2.18161	0.00102032
ITGA7	Q63258	0.47859	0.0267354	Q13683	7.10165	0.0900632
ITGAV	A0A0G2JVZ6	-0.315172	0.0149454	E7EWZ6	1.45132	0.000920288
LAMP1	P14562	0.440874	0.0169544	P11279	1.49171	0.102533
LRFN2	G3V7J3	-0.279061	0.0103341				G3V7J3	4.45772	0.00317595
LRP8	D3ZE75	-0.550325	0.0230198	Q14114	1.46755	0.00175825
PLXNA2	D3ZWP6	-0.441334	0.0074486	O75051	2.23084	0.00110167
PTGFRN	F1M790	-0.508205	0.00819062	Q9P2B2	1.80243	8.05927e-05
PTPRF	A0A8I6G9U8	0.478578	0.00477681	P10586	1.47837	0.00476181
PTPRF	G3V8P4	0.498891	0.00165638	P10586	1.47837	0.00476181
PTPRG	F1LP13	-0.32707	0.0179181	P23470	2.26692	0.0129392
PTPRJ	A0A8I6GK94	-0.946341	0.00167728	Q12913	3.66152	0.000608551
RRBP1	A0A8I5Y641	-0.70591	0.0371724				F1M853	4.68968	0.00459793
RTN1	M0R608	-0.368336	0.0328716				Q64548	2.13907	0.00361172
SLC1A1	P51907	-0.703183	0.0075061	E9PC10	2.50795	0.207271
SLC1A3	P24942	-0.336246	0.0432255	B4DF14	2.50914	0.0105149	G3V846	5.60594	0.00156056
SLC25A20	P97521	0.400773	0.0113036	B4DWZ5	2.21284	0.0150331
SLC25A4	Q6P9Y4	0.317274	0.013302				Q6P9Y4	3.08088	0.00156294
SLC25A5	Q09073	0.279867	0.00293823				Q09073	2.87673	0.00346836
SLC4A7	A0A8I5ZRP7	-0.612411	0.00455324	B2CI53	1.72879	0.000100788	F1M0J3	5.18755	0.00141047
SYT1	P21707	-1.19217	0.00651724				P21707	3.65904	0.00446755
TMEM87A	A0A8I6ACY3	0.384345	0.000972193	B4DN92	4.21151	0.0377309
VLDLR	P98166	-0.835953	0.0167587	Q8NAN7	1.88993	0.0132165
ZDHHC20	A0A8I6AR22	-0.9467	0.00750448	B4DRN8	2.19501	0.0348747
