## Supplementary Table 4 for "Global identification of neuronal and astrocytic integral membrane proteins that require Retromer for their endosomal recycling"

### Sheet: RCN SNX27 AF tails iPTM scores
Accession Information		PDZbm	iPTM scores AlphaFold2 - last 10 residues						Normalised Data - Paired T-Tests
ImprovedAccession	Primary Gene names								VPS35 v Control 1				SNX27 v Control 1				SNX3 12 v Control 2
									Replicate Number	LogFC	P Value	FDR	Replicate Number	LogFC	P Value	FDR	Replicate Number	LogFC	P Value	FDR
accession	gene_name	PDZbm.	iptm_rank_001	iptm_rank_002	iptm_rank_003	iptm_rank_004	iptm_rank_005	iptm_avg	Stats_Norm.VPS35.v.SCR_Replicate.Number	Stats_Norm.VPS35.v.SCR_LogFC	Stats_Norm.VPS35.v.SCR_P.Value	Stats_Norm.VPS35.v.SCR_FDR	Stats_Norm.SNX27.v.SCR_Replicate.Number	Stats_Norm.SNX27.v.SCR_LogFC	Stats_Norm.SNX27.v.SCR_P.Value	Stats_Norm.SNX27.v.SCR_FDR	Stats_Norm.SNX3.12.v.SCR.EJ_Replicate.Number	Stats_Norm.SNX3.12.v.SCR.EJ_LogFC	Stats_Norm.SNX3.12.v.SCR.EJ_P.Value	Stats_Norm.SNX3.12.v.SCR.EJ_FDR
A0A8I5ZQV3	Kirrel3	QTHV	0.82	0.8	0.85	0.83	0.83	0.826	3 v 3	-0.584211	0.00038812	0.119717	3 v 3	-0.653437	0.0214121	0.130217	3 v 3	-0.617867	0.0177792	0.155226
A0A8L2QSH6	Atp2b1	ETSL	0.85	0.8	0.78	0.84	0.85	0.824	3 v 3	-0.408017	0.0643778	0.256056	3 v 3	-0.547498	0.0128202	0.113408	3 v 3	-0.446276	0.170523	0.299901
G3V7J3	Lrfn2	ESTV	0.83	0.81	0.79	0.82	0.82	0.814	3 v 3	0.45025	0.0136147	0.152992	3 v 3	-0.279061	0.0103341	0.105941	3 v 3	-0.218478	0.35362	0.474579
P11506	Atp2b2	ETSL	0.78	0.77	0.85	0.84	0.83	0.814	3 v 3	-0.266077	0.0981834	0.300565	3 v 3	-0.689908	0.00806895	0.0975484	3 v 3	-0.768674	0.0286202	0.164547
A0A8I6AGX1	Erbb4	NTVV	0.83	0.78	0.78	0.84	0.82	0.81	3 v 3	-1.41584	0.0017214	0.119717	3 v 3	-0.452463	0.0313628	0.147989	3 v 3	-1.15701	0.0113754	0.149802
Q62889	Nlgn3	TTRV	0.74	0.76	0.85	0.83	0.85	0.806	3 v 3	-0.258503	0.0213539	0.172663	3 v 3	-1.77923	0.00448413	0.0910779	3 v 3	-0.555731	0.0562586	0.18604
A0A8I5ZNG3	Adgrl3	VTSL	0.75	0.74	0.84	0.84	0.85	0.804	3 v 3	-0.15922	0.00738743	0.142251	3 v 3	-0.797672	0.0162718	0.119415	3 v 3	-0.423491	0.0786573	0.209984
D3ZXT1	Lrrc4c	ETQI	0.85	0.79	0.84	0.76	0.77	0.802	3 v 3	-0.23357	0.13153	0.33485	3 v 3	-0.573279	0.00591497	0.0923956	3 v 3	-0.382079	0.0262374	0.160732
A0A0H2UHB7	Slc4a4	ETTL	0.78	0.72	0.84	0.83	0.81	0.796	3 v 3	-0.910406	0.0221341	0.173308	3 v 3	-0.593633	0.000404137	0.0775393	3 v 3	-1.00238	0.041571	0.171156
Q8VHW5	Cacng8	TTPV	0.82	0.83	0.85	0.75	0.72	0.794	3 v 3	-0.188329	0.127012	0.330857	3 v 3	-0.60601	0.010628	0.107225	3 v 3	-0.568672	0.0398522	0.170801
A0A8I5ZLK5	Abca1	ESYV	0.84	0.8	0.79	0.79	0.74	0.792	3 v 3	-1.4585	0.0214063	0.172663	3 v 3	-0.874045	0.0197119	0.127801	3 v 3	-0.115574	0.376142	0.491925
F1LP13	Ptprg	ESLV	0.79	0.73	0.82	0.81	0.81	0.792	3 v 3	0.0359126	0.385251	0.559004	3 v 3	-0.32707	0.0179181	0.124974	3 v 3	-0.706761	0.0198194	0.157911
Q64542	Atp2b4	ETPV	0.85	0.8	0.78	0.76	0.74	0.786	3 v 3	-0.723091	0.0385513	0.212065	3 v 3	-0.751173	0.025643	0.137106	3 v 3	-0.345612	0.0789588	0.209984
P24942	Slc1a3	ETKM	0.85	0.84	0.78	0.74	0.71	0.784	3 v 3	-0.423875	0.229496	0.424689	3 v 3	-0.336246	0.0432255	0.16773	3 v 3	-0.238819	0.353153	0.474353
Q62765	Nlgn1	TTRV	0.83	0.73	0.76	0.83	0.77	0.784	3 v 3	-0.752551	0.0537169	0.234173	3 v 3	-1.13802	0.0319201	0.147989	3 v 3	-0.754071	0.0454437	0.174163
P0C5X8	Ttyh1	QSSI	0.79	0.78	0.8	0.78	0.76	0.782	3 v 3	-0.188486	0.0297957	0.192461	3 v 3	-0.732119	0.0124559	0.113408	3 v 3	-0.586593	0.0268041	0.160732
Q8VHZ8	Dscam	YTLV	0.75	0.76	0.83	0.79	0.78	0.782	2 v 2	-0.0837003	0.431368	0.590645	2 v 2	-1.30821	0.0337827	0.150564	2 v 2	-0.897822	0.0643377	0.194729
P28572	Slc6a9	DSRI	0.82	0.78	0.76	0.7	0.83	0.778	3 v 3	-0.399835	0.0413168	0.215548	3 v 3	-0.762548	0.00386059	0.0882658	3 v 3	-0.414677	0.0261987	0.160732
P15385	Kcna4	ETDV	0.83	0.74	0.83	0.74	0.74	0.776	3 v 3	-0.525437	0.0874717	0.285905	3 v 3	-0.415165	0.00130949	0.0811823	3 v 3	-0.484435	0.00351893	0.144528
Q63424	Slc15a2	NTRL	0.76	0.8	0.83	0.75	0.72	0.772	3 v 3	-0.162837	0.511793	0.652942	3 v 3	-0.38945	0.00656427	0.0947314	3 v 3	-0.0239338	0.913501	0.937696
P10499	Kcna1	LTDV	0.8	0.74	0.84	0.72	0.75	0.77	2 v 2	-0.591147	0.221177	0.417647	2 v 2	-0.921372	0.0440554	0.168811	2 v 2	-0.803033	0.19163	0.322051
P28471	Gabra4	ESLM	0.82	0.73	0.69	0.77	0.82	0.766	3 v 3	-0.994399	0.00890634	0.144344	3 v 3	-0.415683	0.0123706	0.113296	3 v 3	-1.08316	0.00742	0.147312
A0A8I5ZRP7	Slc4a7	ETSL	0.83	0.77	0.75	0.73	0.72	0.76	3 v 3	-1.31949	0.0104008	0.145369	3 v 3	-0.612411	0.00455324	0.0910779	3 v 3	-1.30903	0.0559378	0.185564
A0A8I6AJE9	Itga6	TSDA	0.8	0.79	0.77	0.73	0.71	0.76	3 v 3	-0.0283841	0.799805	0.873587	3 v 3	-0.606534	0.025982	0.138041	3 v 3	0.148094	0.132553	0.262954
A0A8I5ZTS0	Csmd3	CTMV	0.81	0.71	0.71	0.83	0.72	0.756	3 v 3	-0.188875	0.152183	0.351301	3 v 3	-0.314326	0.0424837	0.16668	3 v 3	-0.292428	0.0786668	0.209984
D3ZK41	Slitrk2	ISQL	0.82	0.77	0.73	0.73	0.73	0.756	3 v 3	-0.633678	0.0272876	0.186893	3 v 3	-0.985077	0.00268266	0.081853	3 v 3	-0.36353	0.287568	0.414275
P51907	Slc1a1	TSQF	0.8	0.75	0.73	0.72	0.72	0.744	3 v 3	-0.610484	0.00155499	0.119717	3 v 3	-0.703183	0.0075061	0.0974685	3 v 3	-0.330157	0.111318	0.241855
A0A8I5Y1Z3	Atrnl1	GTCV	0.75	0.75	0.81	0.67	0.73	0.742	3 v 3	-0.746545	0.00891425	0.144344	3 v 3	-0.958975	0.0014498	0.0811823	3 v 3	-1.161	0.00796366	0.148877
Q68FV0	Tmem178a	DSTV	0.79	0.7	0.81	0.69	0.69	0.736	3 v 3	0.105282	0.681114	0.784552	3 v 3	-0.588185	0.0464654	0.170713	3 v 3	-0.894925	0.0466352	0.174978
P31421	Grm2	TSSL	0.79	0.71	0.69	0.74	0.74	0.734	3 v 3	-0.569334	0.124625	0.32868	3 v 3	-0.373048	0.00475634	0.0910779	3 v 3	-0.590399	0.0356593	0.16861
A0A0G2K999	Sdk2	SSFV	0.81	0.74	0.74	0.7	0.67	0.732	3 v 3	-0.148441	0.0880666	0.286241	3 v 3	-0.452081	0.00851975	0.0975484	3 v 3	-0.557956	0.0306511	0.164547
P31422	Grm3	TSSL	0.7	0.69	0.79	0.73	0.73	0.728	3 v 3	-0.561664	0.0339277	0.201984	3 v 3	-0.402792	0.0495165	0.174675	3 v 3	-0.386758	0.0225362	0.157964
A0A0G2K0M8	Ncam1	ESKA	0.72	0.71	0.8	0.69	0.69	0.722	3 v 3	-0.151609	0.235402	0.43069	3 v 3	-0.462474	0.00796061	0.0975484	3 v 3	-0.500141	0.167015	0.296522
Q5PQV5	Tpbg	NSDV	0.7	0.66	0.8	0.73	0.71	0.72	3 v 3	-0.312869	0.244864	0.440893	3 v 3	-0.740189	0.000354364	0.0775393	3 v 3	-0.533655	0.0147263	0.151058
E9PT92	Csmd1	CTVV	0.8	0.71	0.72	0.7	0.65	0.716	3 v 3	-0.246501	0.0398291	0.213452	3 v 3	-0.627104	0.0031204	0.0847398	3 v 3	-0.878873	0.0119607	0.149802
A0A8I5Y641	Rrbp1	GTSV	0.72	0.71	0.66	0.64	0.84	0.714	3 v 3	-0.105547	0.343258	0.525976	3 v 3	-0.70591	0.0371724	0.15651	3 v 3	-0.574911	0.0802233	0.211353
A0A8I6ABM1	Fat3	QTQV	0.71	0.7	0.69	0.68	0.76	0.708	3 v 3	-0.582961	0.0237615	0.177103	3 v 3	-0.371175	0.023169	0.13339	3 v 3	-0.900083	0.0257601	0.160732
Q9JKB0	Hcn1	ASNL	0.77	0.73	0.67	0.65	0.62	0.688	3 v 3	-0.419563	0.016947	0.163567	3 v 3	-0.342513	0.0398736	0.161073	3 v 3	-0.389321	0.169019	0.297916
F1MA24	Acvr2a	ESSL	0.76	0.7	0.67	0.65	0.61	0.678	3 v 3	-0.633155	0.0125097	0.150822	3 v 3	-0.591608	0.0293923	0.145723	3 v 3	0.00965823	0.936021	0.952811
Q62640	Grid1	GTSI	0.64	0.69	0.59	0.58	0.76	0.652	3 v 3	0.372801	0.039263	0.212207	3 v 3	-0.399079	0.00283317	0.081853	3 v 3	-0.192658	0.285572	0.412623
A0A8I5Y6L4	Adgrb1	QTEV	0.67	0.35	0.73	0.7	0.7	0.63	3 v 3	-0.212464	0.247302	0.442526	3 v 3	-0.967594	0.00324138	0.08491	3 v 3	-0.74544	0.00860531	0.149802
A0A8L2UHD3	Alcam	KTEA	0.76	0.47	0.59	0.69	0.55	0.612	3 v 3	0.139422	0.0267549	0.185949	3 v 3	-0.468215	0.000618982	0.0775393	3 v 3	-0.347104	0.00938345	0.149802
Q62897	Kcnd3	VSVL	0.28	0.32	0.3	0.32	0.82	0.408	3 v 3	-0.177016	0.146812	0.349801	3 v 3	-0.364673	0.00351133	0.085342	3 v 3	-0.239245	0.1624	0.29291
D3ZB51	Igsf9b	PTSG	0.33	0.3	0.28	0.27	0.28	0.292	3 v 3	-0.308771	0.000184223	0.117092	3 v 3	-0.411562	0.00104296	0.0797365	3 v 3	-0.714059	0.171138	0.300153
I6LBX0	Pcdhga2	LTSL	0.1	0.17	0.22	0.24	0.2	0.186	3 v 3	0.104071	0.440008	0.597584	3 v 3	-0.863482	0.00210774	0.081853	3 v 3	-0.531981	0.0635531	0.193275
I6LBX3	Pcdhga5	LTSL	0.22	0.1	0.17	0.24	0.2	0.186	3 v 3	0.396071	0.122235	0.325157	3 v 3	-0.530574	0.00864103	0.0980756	3 v 3	-0.554751	0.0845911	0.214255
