## Supplementary Table 5 for "Global identification of neuronal and astrocytic integral membrane proteins that require Retromer for their endosomal recycling"

### Sheet: RCN SNX3 pDockQ2 scores
					AlphaFold3 analysis						AlphaFold2 analysis
Gene Name	Improved Accession	Normalised Paired T-Test		Cytoplasmic Sequence	AlphaFold3 - no. of overlapping model using Retromer - SNX3						AlphaFold2 iPTM score					ipTM_d0chn (pairwise) - SNX3/Cytoplasmic Tail Interaction					ipTM_d0chn (pairwise) - VPS26A/Cytoplasmic Tail Interaction					Mean ipTM_d0chn (pairwise)		pDockQ2 score - SNX3/Cytoplasmic Tail Interaction					pDockQ2 score - VPS26A/Cytoplasmic Tail Interaction					Mean pDockQ2 Score
		LogFC	P.Value		+ cargo protein	Average ipTM score of Vps26 - cargo protein	+ cargo Cytoplasmic Tail	Average ipTM score of Vps26 - cargo cytoplasmic tail	Sum of ipTM score across two AF3 runs	Predicted Retromer - SNX3 binding motif	Rank 1	Rank 2	Rank 3	Rank 4	Rank 5	Rank 1	Rank 2	Rank 3	Rank 4	Rank 5	Rank 1	Rank 2	Rank 3	Rank 4	Rank 5	SNX3/Cytoplasmic Tail	VPS26A/Cytoplasmic Tail	Rank 1	Rank 2	Rank 3	Rank 4	Rank 5	Rank 1	Rank 2	Rank 3	Rank 4	Rank 5	SNX3/Cytoplasmic Tail	VPS26A/Cytoplasmic Tail
Inf_Accession.Information_Primary.Gene.names	Inf_Accession.Information_ImprovedAccession	Stats_Norm.SNX3.12.v.SCR.EJ_LogFC	Stats_Norm.SNX3.12.v.SCR.EJ_P.Value	Cytoplasmic.sequence		Vps26 - cargo protein		Vps26 - cargo cytoplasmic tail			ipTM_af_rank_001	ipTM_af_rank_002	ipTM_af_rank_003	ipTM_af_rank_004	ipTM_af_rank_005	ipTM_d0chn_A_D_rank_001	ipTM_d0chn_A_D_rank_002	ipTM_d0chn_A_D_rank_003	ipTM_d0chn_A_D_rank_004	ipTM_d0chn_A_D_rank_005	ipTM_d0chn_B_D_rank_001	ipTM_d0chn_B_D_rank_002	ipTM_d0chn_B_D_rank_003	ipTM_d0chn_B_D_rank_004	ipTM_d0chn_B_D_rank_005	m.ipTM_d0chn.A_D	m.ipTM_d0chn.B_D	pDockQ2.A_D_rank_001	pDockQ2.A_D_rank_002	pDockQ2.A_D_rank_003	pDockQ2.A_D_rank_004	pDockQ2.A_D_rank_005	pDockQ2.B_D_rank_001	pDockQ2.B_D_rank_002	pDockQ2.B_D_rank_003	pDockQ2.B_D_rank_004	pDockQ2.B_D_rank_005	m.pdockq2.A_D	m.pdockq2.B_D
Adam10	Q10743	-0.905587	0.0103142	KICSVHTPSSNPKLPPPKPLPGTLKRRRPPQPIQQPPRQRPRESYQMGHMRR	5	0.544	5	0.494	1.038	ESYQMGHM	0.82	0.81	0.8	0.8	0.8	0.396846	0.280882	0.032496	0.3484	0.035597	0.485249	0.36501	0.054736	0.454843	0.067382	0.218844	0.285444	0.1332	0.0491	0	0.0974	0	0.5264	0.2379	0	0.4311	0	0.05594	0.23908
Lrrn1	Q32Q07	-0.869159	0.0229233	AKRFKRKNYHHSLKKYMQKTSSIPLNELYPPLINLWEGDSDKDKDGSADTKPTQVDTSRSYYMW	5	0.45	3	0.182	0.632		0.8	0.79	0.79	0.79	0.78	0.06584	0.091114	0.093948	0.05538	0.047427	0.105408	0.126349	0.146886	0.090428	0.075638	0.0707418	0.108942	0	0.0119	0.0158	0.0082	0	0.0135	0.0236	0.0268	0.01	0	0.00718	0.01478
Flrt2	D3ZTV3	-1.0085	0.0492497	FCWHMHKKGRYTSQKWKYNRGRRKDDYCEAGTKKDNSILEMTETSFQIVSLNNDQLLKGDFRLQPIYTPNGGINYTDCHIPNNMRYCNSSVPDLEHCHT	5	0.326	5	0.276	0.602		0.77	0.76	0.76	0.75	0.72	0.149846	0.071887	0.075971	0.070967	0.057755	0.220526	0.108413	0.115947	0.102668	0.088168	0.0852852	0.127144	0.0169	0.0107	0.0122	0.0105	0.0116	0.0451	0.0131	0.0145	0.0135	0.0113	0.01238	0.0195
Epha7	P54759	-0.954226	0.00370989	IIGRRHCGYSKADQEGDEELYFHFKFPGTKTYIDPETYEDPNRAVHQFAKELDASCIKIERVIGAGEFGEVCSGRLKLPGKRDVAVAIKTLKVGYTEKQRRDFLCEASIMGQFDHPNVVHLEGVVTRGKPVMIVIEFMENGALDAFLRKHDGQFTVIQLVGMLRGIAAGMRYLADMGYVHRDLAARNILVNSNLVCKVSDFGLSRVIEDDPEAVYTTTGGKIPVRWTAPEAIQYRKFTSASDVWSYGIVMWEVMSYGERPYWDMSNQDVIKAIEEGYRLPAPMDCPAGLHQLMLDCWQKERAERPKFEQIVGILDKMIRNPSSLKTPLGTCSRPISPLLDQSTPDFTAFCSVGEWLQAIKMERYKDNFTAAGYNSLESVARMTIDDVMSLGITLVGHQK…	5	0.372	2	0.224	0.596		0.56	0.56	0.55	0.54	0.54	0.177528	0.082091	0.082713	0.084485	0.075954	0.18952	0.100568	0.099055	0.101332	0.090577	0.100554	0.11621	0.0255	0.0082	0	0.0092	0	0.0293	0	0	0.0095	0	0.00858	0.00776
Syt1	P21707	-0.629024	0.0244442	KKCLFKKKNKKKGKEKGGKNAINMKDVKDLGKTMKDQALKDDDAETGLTDGEEKEEPKEEEKLGKLQYSLDYDFQNNQLLVGIIQAAELPALDMGGTSDPYVKVFLLPDKKKKFETKVHRKTLNPVFNEQFTFKVPYSELGGKTLVMAVYDFDRFSKHDIIGEFKVPMNTVDFGHVTEEWRDLQSAEKEEQEKLGDICFSLRYVPTAGKLTVVILEAKNLKKMDVGGLSDPYVKIHLMQNGKRLKKKKTTIKKNTLNPYYNESFSFEVPFEQIQKVQVVVTVLDYDKIGKNDAIGKVFVGYNSTGAELRHWSDMLANPRRPIAQWHTLQVEEEVDAMLAVKK	4	0.462	0	0.092	0.554		0.6	0.59	0.58	0.58	0.55	0.070456	0.071264	0.075198	0.072116	0.065841	0.086069	0.089162	0.097782	0.094483	0.080472	0.070975	0.0895936	0	0	0	0	0	0	0	0	0	0	0	0
Ptpre	B2GV87	-0.839403	0.0183706	RFRKQRKAVVNSNDKKMPNGILEEQEQQRVMLLSRSPSGPKKYFPIPVEHLEEEIRVRSADDCKRFREEFNSLPSGHIQGTFELANKEENREKNRYPNILPNDHCRVILSQLDGIPCSDYINASYIDGYKEKNKFIAAQGPKQETVNDFWRMVWEQRSATIVMLTNLKERKEEKCYQYWPDQGCWTYGNIRVCVEDCVVLVDYTIRKFCIHPQLPDSCKAPRLVSQLHFTSWPDFGVPFTPIGMLKFLKKVKTLNPSHAGPIVVHCSAGVGRTGTFIVIDAMMDMIHSEQKVDVFEFVSRIRNQRPQMVQTDVQYTFIYQALLEYYLYGDTELDVSSLERHLQTLHGTATHFDKIGLEEEFRKLTNVRIMKENMRTGNLPANMKKARVIQIIPYDFNRV…	5	0.362	3	0.192	0.554		0.56	0.53	0.53	0.52	0.5	0.417521	0.230183	0.162721	0.100334	0.094367	0.406706	0.234864	0.168323	0.11777	0.109947	0.201025	0.207522	0.0267	0.0122	0.0101	0.0085	0.0085	0.0423	0.0161	0.0111	0.0083	0.008	0.0132	0.01716
Ephb6	P0C0K7	-0.639335	0.0269011	QRKRRGTGYTEQLQQYSSPGLGVKYYIDPSTYDDPCQAIRELAREVDPTYIKIEEVIGAGSFGEVRRGRLQPRGRREQAVAIQALWAGGAESLKMTFLGRAALLGQFQHPNILRLEGVVTRSRPVMVLTELMELGPLDSFLRQREGQFSSLQLVAMQRGVAAAMQYLSSFAFVHRALSARSVLVNSHLVCKVARLGHSPQGSSSLLRWAAPEVITHGKYTTSSDVWSFGILMWEVMSYGERPYWDMSDQEVLNAIEQEFRLPPPPGCPTGLHLLMLDTWQKDRARRPHFDQLVAAFDKMIRKPDTLQAEGSSGDRPSQALLNPVALDFPCLDSPQAWLSAIGLECYQDNFSKFGLSTFSDVAQLSLEDLPGLGITLAGHQKKLLHNIQLLQQHLRQPGS…	5	0.312	4	0.202	0.514		0.8	0.62	0.58	0.55	0.54	0.444933	0.250692	0.115119	0.073596	0.072351	0.503311	0.27221	0.129941	0.088201	0.088241	0.191338	0.216381	0.0615	0.0181	0.0116	0	0	0.0683	0.0337	0.0125	0	0	0.01824	0.0229
Icam1	Q00238	-0.649917	0.00427535	YRQRKIRIYKLQKAQEEALKLKVQAPPP	0	0.106	2	0.3	0.406		0.84	0.83	0.83	0.82	0.82	0.186596	0.049459	0.129013	0.071843	0.099548	0.309553	0.085781	0.221189	0.127105	0.185256	0.107292	0.185777	0.086	0	0.0093	0	0.0094	0.1041	0	0.0188	0	0.0128	0.02094	0.02714
Ncam1	P13596	-0.6846	0.04932	DITCYFLNKCGLLMCIAVNLCGKAGPGAKGKDMEEGKAAFSKDESKEPIVEVRTEEERTPNHDGGKHTEPNETTPLTEPEKGPVETKSEPQESEAKPAPTEVKTVPNEATQTKENESKA	3	0.236	3	0.164	0.4		0.76	0.75	0.73	0.73	0.73	0.420142	0.213321	0.138552	0.100945	0.14149	0.482482	0.264386	0.182167	0.136723	0.187136	0.20289	0.250579	0.1263	0.0311	0.0213	0.0145	0.0167	0.2885	0.1042	0.0265	0.0233	0.0354	0.04198	0.09558
Bsg	P26453	-0.624344	0.000233772	YEKRRKPDQTLDEDDPGAAPLKGSGSHLNDKDKNVRQRNAT	0	0.106	5	0.276	0.382		0.84	0.83	0.82	0.82	0.81	0.177853	0.111872	0.092356	0.132179	0.114131	0.261495	0.173871	0.154293	0.205328	0.190868	0.125678	0.197171	0.0164	0.0101	0.0156	0.026	0.0166	0.0889	0.0179	0.0205	0.0417	0.0268	0.01694	0.03916
Cadm2	Q1WIM2	-0.62075	0.000688789	GRYLARHKGTYLTNEAKGAEDAPDADTAIINAEGSQVNAEEKKEYFI	3	0.168	4	0.214	0.382		0.82	0.8	0.81	0.8	0.78	0.089439	0.043567	0.077053	0.065423	0.049379	0.137157	0.07282	0.12483	0.10917	0.0804	0.0649722	0.104875	0.0123	0	0.0123	0.01	0.0098	0.016	0	0.0269	0.0128	0.0122	0.00888	0.01358
Cspg5	Q9ERQ6	-0.845119	0.00460633	KKLYLLKTENTKLRRTNKFRTPSELHNDNFSLSTIAEGSHPNVRKLCDTPCVSSPHARALAHCDNIVCQDDPSAPHKIQEALKSRLKEEESFNIQNSMSPKLEGGKGDQDDLEVNCLQNNLT	3	0.194	4	0.178	0.372		0.74	0.73	0.74	0.73	0.73	0.080358	0.115115	0.090755	0.065093	0.084258	0.117814	0.163268	0.128608	0.093429	0.121644	0.0871158	0.124953	0.0111	0.021	0.0157	0.0133	0.0139	0.0225	0.039	0.0248	0.0219	0.0146	0.015	0.02456
Parm1	Q6P9X9	-0.909956	0.000155437	LKIRHSSYGRLLDDHDYGSWGNYNNPLYDDS	3	0.166	3	0.19	0.356		0.84	0.84	0.83	0.82	0.81	0.135849	0.135616	0.068978	0.034397	0.112858	0.239047	0.223853	0.123164	0.065135	0.20171	0.0975396	0.170582	0.0137	0.0108	0.0087	0	0.0105	0.0507	0.0363	0.0147	0	0.0205	0.00874	0.02444
Nlgn1	Q62765	-0.754071	0.0454437	YKKDKRRHDVHRRCSPQRTTTNDLTHAPEEEIMSLQMKHTDLDHECESIHPHEVVLRTACPPDYTLAMRRSPDDVPLMTPNTITMIPNTIPGIQPLHTFNTFTGGQNNTLPHPHPHPHSHSTTRV	2	0.238	3	0.114	0.352		0.74	0.74	0.74	0.73	0.72	0.38866	0.368545	0.156765	0.099244	0.279294	0.437719	0.432776	0.205884	0.131997	0.356144	0.258502	0.312904	0.1024	0.0901	0.0168	0.0147	0.0451	0.3376	0.4028	0.0357	0.0247	0.1816	0.05382	0.19648
Vldlr	P98166	-0.875206	0.000255226	RNWQHKNMKSMNFDNPVYLKTTEEDLSIDIGRHSASVGHTYPAISVVSTDDDLA	3	0.218	3	0.128	0.346		0.8	0.81	0.8	0.8	0.78	0.087449	0.155183	0.082895	0.070703	0.073607	0.13617	0.235281	0.12276	0.114148	0.123005	0.0939674	0.146273	0.0137	0.0257	0.0154	0.0173	0.0117	0.0215	0.0723	0.0239	0.0203	0.0181	0.01676	0.03122
Unc5d	F1LW30	-0.918471	0.00106834	TLYRRSHSDYGVDVIDSSALTGGFQTFNFKTVRQGNSLLLNPAMHPDLTVSRTYSGPICLQDPLDKELMTESSLFNPLSDIKVKVQSSFMVSLGVSERAEYHGKNHSGTFPHGNNRGFSTIHPRNKTPYIQNLSSLPTRTELRTTGVFGHLGGRLVMPNTGVSLLIPHGAIPEENSWEIYMSINQGEPSLQSDGSEVLLSPEVTCGPPDMLVTTPFALTIPHCADVSSEHWNIHLKKRTQQGKWEEVMSVEDESTSCYCLLDPFACHVLLDSFGTYALTGEPITDCAVKQLKVAVFGCMSCNSLDYNLRVYCVDNTPCAFQEVVSDERHQGGQLLEEPKLLHFKGNTFSLQISVLDIPPFLWRIKPFTACQEVPFSRVWSSNRQPLHCAFSLERYTPTT…	0	0.18	3	0.164	0.344		0.55	0.54	0.53	0.53	0.51	0.102608	0.097318	0.106024	0.094184	0.096292	0.120144	0.111898	0.117582	0.110177	0.107151	0.0992852	0.11339	0.0088	0.0084	0.0086	0.0081	0.0082	0.0092	0.0085	0.0087	0.0095	0.0085	0.00842	0.00888
Amigo1	Q80ZD7	-1.03356	0.0296538	TPCRCWCRGVEKPSSHQGDSLSSSMLSTTPNHDPMAGGDKDDGFDRRVAFLEPAGPGQGQNGKLKPGNTLPVPEATGKGQRRMSDPESVSSVFSDTPIVV	4	0.204	0	0.134	0.338		0.75	0.75	0.75	0.74	0.73	0.083235	0.064781	0.05115	0.040573	0.045713	0.131	0.097025	0.078368	0.061826	0.068121	0.0570904	0.087268	0.0129	0.0091	0.0099	0	0	0.0152	0.0177	0.0106	0	0	0.00638	0.0087
Cd99l2	Q8R1R5	-0.654304	0.00410661	SYQHRKFCFSVQRGLDAAYVKGENLEAVVCEEPRVEAAMCEAPPVTDSTQHSQPTEPLAPERPRI	3	0.18	3	0.138	0.318		0.8	0.8	0.79	0.79	0.78	0.105628	0.108225	0.077182	0.081449	0.07269	0.171428	0.165222	0.119305	0.12713	0.118033	0.0890348	0.140224	0.0199	0.0107	0.0096	0.0133	0.0127	0.0628	0.0283	0.0159	0.0309	0.0241	0.01324	0.0324
Mertk	P57097	-1.74167	0.0309223	AIKRRVQETKFGGAFSEEDSQLVVNYRAKKSFCRRAIELTLQSLGVSEELQNKLEDVVVDRNLLILGKVLGEGEFGSVMEGNLKQEDGTSQKVAVKTMKLDNFSLREIEEFLSEAACMKDFNHPNVIRLLGVCIELSSQGIPKPMVILPFMKYGDLHTFLLYSRIESVPKSIPLQTLLKFMVDIAQGMEYLSSRNFLHRDLAARNCMLRDDMTVCVADFGLSKKIYSGDYYRQGRIAKMPVKWIAIESLADRVYTSKSDVWAFGVTMWEIATRGMTPYPGVQNHEMYDYLLHGHRLKQPEDCLDDLYEIMYSCWSADPLDRPTFSVLRLQLEKLSESLPDAQDKESIIYINTQLLESCEGLANRSSLAGLDMNIDPDSIIASCTAGAAVSVVMAEVHEN…	2	0.192	0	0.126	0.318		0.56	0.55	0.54	0.53	0.53	0.155898	0.108004	0.081165	0.109254	0.110016	0.173819	0.124501	0.095105	0.12621	0.123713	0.112867	0.12867	0.0118	0.0095	0.008	0.0095	0.0083	0.0236	0.0116	0	0.0118	0.0124	0.00942	0.01188
Dpp10	Q6Q629	-0.66127	0.0145978	MNQTASVSHHIKCQPSKTIKELGSNSPPQRNWKG	0	0.13	4	0.186	0.316		0.83	0.83	0.82	0.83	0.81	0.093565	0.115059	0.048735	0.102517	0.136465	0.157474	0.180539	0.085429	0.170499	0.245493	0.0992682	0.167887	0	0.0157	0	0.0105	0.0206	0.017	0.0233	0	0.0266	0.0533	0.00936	0.02404
Cntnap1	P97846	-1.03303	0.00521244	YLQNHRYKGSYHTNEPKATHDSHPGGKAPLPPSGPAQAPAPTPAPTQVPTPAPAPASGPGPRDQNLPQILEESRSE	0	0.186	2	0.1	0.286		0.78	0.78	0.77	0.78	0.75	0.068617	0.0695	0.061332	0.060334	0.041477	0.105055	0.105794	0.094859	0.090503	0.064628	0.060252	0.0921678	0	0.0106	0.0131	0.0123	0.0089	0.0359	0.0399	0.0249	0.0187	0	0.00898	0.02388
Dcbld2	Q91ZV2	-0.831124	0.00593727	CAWHWRNRKKKAEGTYDLPHWDRAGWWKGVKQLLPAKSVEHEETPVRYSNSEVSHLSPREVTTVLQADSAEYAQPLVGGIVGTLHQRSTFKPEEGKEASYADLDPYNAPVQEVYHAYAEPLPVTGPEYATPIVMDMSGHSTASVGLPSTSTFRTAGNQPPALVGTYNTLLSRTDSCSSGQAQYDTPKGGKPAAAPEELVYQVPQSTQEASGAGRDEKFDAFKETL	0	0.162	3	0.12	0.282		0.67	0.65	0.65	0.65	0.64	0.120042	0.093713	0.069119	0.076779	0.072862	0.152112	0.122697	0.091878	0.101524	0.096456	0.086503	0.112933	0.0204	0.0084	0.0102	0.0096	0.0111	0.0179	0.0127	0.0164	0.0214	0.0161	0.01194	0.0169
Scn2b	P54900	-1.08437	0.0492667	VKCVRRKKEQKLSTDDLKTEEEGKTDGEGNAEDGAK	0	0.08	0	0.19	0.27		0.81	0.82	0.81	0.81	0.79	0.030375	0.063673	0.04054	0.055545	0.0296	0.051538	0.109809	0.076225	0.099415	0.05042	0.0439466	0.0774814	0	0	0	0	0	0	0	0	0	0	0	0
Il1rapl1	P59824	-0.874271	0.0229213	KCYKIEIMLFYRNHFGAEELDGDNKDYDAYLSYTKVDPDQWNQETGEEERFALEILPDMLEKHYGYKLFIPDRDLIPTGTYIEDVARCVDQSKRLIIVMTPNYVVRRGWSIFELETRLRNMLVTGEIKVILIECSELRGIMNYQEVEALKHTIKLLTVIKWHGPKCNKLNSKFWKRLQYEMPFKRIEPITHEQALDVSEQGPFGELQTVSAISMAAATSTALATAHPDLRSTFHNTYHSQMRQKHYYRSYEYDVPPTGTLPLTSIGNQHTYCNIPMTLINGQRPQTKSSREPNPDEAHTNSAILPLLARETSISSVIW	0	0.146	3	0.122	0.268		0.62	0.61	0.6	0.6	0.59	0.106912	0.077398	0.100855	0.085181	0.0841	0.12823	0.093908	0.126576	0.103079	0.099343	0.0908892	0.110227	0.0095	0.009	0.0139	0.0093	0.0095	0.0136	0.0098	0.0133	0.0105	0.0103	0.01024	0.0115
Slc3a2	Q794F9	-0.636841	0.0237317	MSQDTEVDMKDVELNELEPEKQPMNAADGAAAGEKNGLVKIKVAEDEAEAGVKFTGLSKEELLKVAGSPGWVRTR	0	0.148	0	0.112	0.26		0.8	0.79	0.78	0.76	0.76	0.303113	0.236718	0.257134	0.038145	0.05577	0.387736	0.317772	0.368237	0.059522	0.094234	0.178176	0.2455	0.0129	0.014	0.0135	0	0.0086	0.3691	0.1461	0.3309	0	0.0106	0.0098	0.17134
									*
