## Supplementary Table 7 for "Global identification of neuronal and astrocytic integral membrane proteins that require Retromer for their endosomal recycling"

### Sheet: RCA SNX27 AF tails iPTM scores
Accession Information		PDZbm	iPTM scores AlphaFold2 - last 10 residues						Normalised Data - Paired T-Tests
ImprovedAccession	Primary Gene names								SNX27 v Control 1				SNX3 12 v Control 2				VPS35 v Control 1
									Replicate Number	LogFC	P Value	FDR	Replicate Number	LogFC	P Value	FDR	Replicate Number	LogFC	P Value	FDR
accession	gene_name	PDZbm.	iptm_rank_001	iptm_rank_002	iptm_rank_003	iptm_rank_004	iptm_rank_005	iptm_avg	Stats_Norm.PairedTTest.SNX27.v.SglScr_Replicate.Number	Stats_Norm.PairedTTest.SNX27.v.SglScr_LogFC	Stats_Norm.PairedTTest.SNX27.v.SglScr_P.Value	Stats_Norm.PairedTTest.SNX27.v.SglScr_FDR	Stats_Norm.PairedTTest.SNX3.12.v.DblScr_Replicate.Number	Stats_Norm.PairedTTest.SNX3.12.v.DblScr_LogFC	Stats_Norm.PairedTTest.SNX3.12.v.DblScr_P.Value	Stats_Norm.PairedTTest.SNX3.12.v.DblScr_FDR	Stats_Norm.PairedTTest.VPS35.v.SglScr_Replicate.Number	Stats_Norm.PairedTTest.VPS35.v.SglScr_LogFC	Stats_Norm.PairedTTest.VPS35.v.SglScr_P.Value	Stats_Norm.PairedTTest.VPS35.v.SglScr_FDR
Q8VHW9	Cacng4	TTPV	0.79	0.83	0.79	0.78	0.86	0.81	3 v 3	-0.590671	0.0361	0.195	3 v 3	-0.452038	0.0164	0.237	3 v 3	-0.439021	0.0794	0.294
Q62889	Nlgn3	TTRV	0.74	0.76	0.85	0.83	0.85	0.806	3 v 3	-1.28037	0.024	0.184	3 v 3	-0.764213	0.00991	0.234	3 v 3	-1.48134	0.000882	0.122
Q8K3V3	Adgrg1	SSRI	0.83	0.82	0.81	0.8	0.74	0.8	3 v 3	-1.18318	0.0221	0.184	3 v 3	-0.0414396	0.856	0.915	3 v 3	-1.07529	0.0253	0.225
Q8VHW5	Cacng8	TTPV	0.82	0.83	0.85	0.75	0.72	0.794	3 v 3	-1.1222	0.0224	0.184	3 v 3	-0.814635	0.0236	0.27	3 v 3	-2.74594	0.00578	0.176
A0A8I5ZLK5	Abca1	ESYV	0.84	0.8	0.79	0.79	0.74	0.792	3 v 3	-1.12096	0.0156	0.173	3 v 3	-0.447777	0.00364	0.191	3 v 3	-1.90283	0.00348	0.172
A0A8I5ZV15	Adgrl3	VTSL	0.85	0.84	0.81	0.73	0.73	0.792	3 v 3	-1.23761	0.0312	0.193	3 v 3	-0.358128	0.144	0.408	3 v 3	-0.613796	0.0305	0.241
P24942	Slc1a3	ETKM	0.85	0.84	0.78	0.74	0.71	0.784	3 v 3	-0.977098	0.0374	0.195	3 v 3	-0.370314	0.111	0.381	3 v 3	-1.35682	0.00976	0.178
Q9EQG6	Kidins220	ESIL	0.83	0.81	0.8	0.75	0.73	0.784	3 v 3	-0.677798	0.0241	0.184	3 v 3	-0.0162136	0.896	0.941	3 v 3	-0.826778	0.00518	0.176
A0A8I6G9S4	Itga6	TSDA	0.8	0.76	0.73	0.81	0.81	0.782	3 v 3	-1.11842	0.00692	0.173	3 v 3	-0.467452	0.0791	0.35	3 v 3	-0.398482	0.0847	0.297
O88923	Adgrl2	VTSL	0.84	0.84	0.75	0.73	0.72	0.776	3 v 3	-0.663899	0.0334	0.194	3 v 3	-0.14597	0.0708	0.336	3 v 3	-1.09332	4.51e-05	0.0561
A0A8I6A6Q4	Slc15a2	NTRL	0.83	0.78	0.76	0.75	0.72	0.768	3 v 3	-1.44779	0.0251	0.187	3 v 3	-0.157645	0.604	0.75	3 v 3	-1.59674	0.0135	0.197
A0A8I6AJE9	Itga6	TSDA	0.8	0.79	0.77	0.73	0.71	0.76	3 v 3	-1.18996	0.0242	0.184	3 v 3	-0.110633	0.175	0.437	3 v 3	-1.28979	0.00125	0.122
P31424	Grm5	SSSL	0.81	0.78	0.82	0.71	0.68	0.76	3 v 3	-1.08059	0.014	0.173	3 v 3	-0.456205	0.00384	0.191	3 v 3	-1.82051	0.00136	0.122
F1LQQ7	Scn7a	QTQI	0.78	0.75	0.73	0.72	0.73	0.742	3 v 3	-1.57544	0.00281	0.173	3 v 3	-0.668758	0.127	0.391	3 v 3	-2.0418	0.0119	0.191
Q9QYP1	Lrp4	ESQV	0.84	0.82	0.73	0.72	0.57	0.736	3 v 3	-1.15803	0.0464	0.205	3 v 3	-0.33177	0.0967	0.366	3 v 3	-1.46921	0.00662	0.176
A0A0G2K999	Sdk2	SSFV	0.81	0.74	0.74	0.7	0.67	0.732	3 v 3	-0.60117	0.0259	0.189	3 v 3	-0.226461	0.0152	0.237	3 v 3	-1.46613	0.0333	0.243
A0A0G2K0M8	Ncam1	ESKA	0.72	0.71	0.8	0.69	0.69	0.722	3 v 3	-1.12667	0.00995	0.173	3 v 3	-0.622372	0.26	0.512	3 v 3	-1.15537	0.097	0.31
A0A8I5ZLW8	Ncam1	ESKA	0.69	0.69	0.8	0.71	0.72	0.722	3 v 3	-0.766185	0.0234	0.184	3 v 3	-0.698574	0.0465	0.312	3 v 3	-0.750803	0.0303	0.241
P13596	Ncam1	ESKA	0.71	0.72	0.8	0.69	0.69	0.722	3 v 3	-0.888318	0.00818	0.173	3 v 3	-0.786244	0.0616	0.322	3 v 3	-0.983021	0.0333	0.243
P98158	Lrp2	DSDV	0.8	0.73	0.71	0.69	0.66	0.718	2 v 2	-1.19549	0.0473	0.206	2 v 2	-0.36402	0.142	0.405	2 v 2	-1.4032	0.0289	0.238
P11167	Slc2a1	DSQV	0.71	0.65	0.63	0.68	0.65	0.664	3 v 3	-1.12975	0.00544	0.173	3 v 3	-0.762402	0.0492	0.312	3 v 3	-2.31721	0.0103	0.18
D3ZDX5	Plxnb1	VTDL	0.79	0.73	0.71	0.7	0.31	0.648	3 v 3	-0.692716	0.0489	0.208	3 v 3	-0.47021	0.0167	0.237	3 v 3	-1.02118	0.00244	0.158
Q66HR0	Slc12a9	CTDL	0.71	0.75	0.78	0.38	0.43	0.61	3 v 3	-0.403336	0.0278	0.19	3 v 3	-0.115143	0.58	0.733	3 v 3	-0.0175858	0.92	0.953
D3ZJ86	Slc9a6	HSPA	0.73	0.7	0.65	0.51	0.43	0.604	3 v 3	-0.463856	0.0123	0.173	3 v 3	-0.121223	0.434	0.632	3 v 3	-0.92442	0.0079	0.176
