## Supplementary Table 8 for "Global identification of neuronal and astrocytic integral membrane proteins that require Retromer for their endosomal recycling"

### Sheet: RCA SNX3 AF pDockQ2 scores
					AlphaFold3 analysis						AlphaFold2 analysis
Gene Name	Improved Accession	Normalised Paired T-Test		Cytoplasmic Sequence	AlphaFold3 - no. of overlapping model using Retromer - SNX3						AlphaFold2 iPTM score					ipTM_d0chn (pairwise) - SNX3/Cytoplasmic Tail Interaction					ipTM_d0chn (pairwise) - VPS26A/Cytoplasmic Tail Interaction					Mean ipTM_d0chn (pairwise)		pDockQ2 score - SNX3/Cytoplasmic Tail Interaction					pDockQ2 score - VPS26A/Cytoplasmic Tail Interaction					Mean pDockQ2 Score
		LogFC	P.Value		+ cargo protein	Average ipTM score of Vps26 - cargo protein	+ cargo Cytoplasmic Tail	Average ipTM score of Vps26 - cargo cytoplasmic tail	Sum of ipTM score across two AF3 runs	Predicted Retromer - SNX3 binding motif	Rank 1	Rank 2	Rank 3	Rank 4	Rank 5	Rank 1	Rank 2	Rank 3	Rank 4	Rank 5	Rank 1	Rank 2	Rank 3	Rank 4	Rank 5	SNX3/Cytoplasmic Tail	VPS26A/Cytoplasmic Tail	Rank 1	Rank 2	Rank 3	Rank 4	Rank 5	Rank 1	Rank 2	Rank 3	Rank 4	Rank 5	SNX3/Cytoplasmic Tail	VPS26A/Cytoplasmic Tail
Inf_Accession.Information_Primary.Gene.names	Inf_Accession.Information_ImprovedAccession	Stats_Norm.PairedTTest.SNX3.12.v.Control.2_LogFC	Stats_Norm.PairedTTest.SNX3.12.v.Control.2_P.Value	Cytoplasmic_sequence		Vps26 - cargo protein		Vps26 - cargo cytoplasmic tail			ipTM_af_rank_001	ipTM_af_rank_002	ipTM_af_rank_003	ipTM_af_rank_004	ipTM_af_rank_005	ipTM_d0chn_A_D_rank_001	ipTM_d0chn_A_D_rank_002	ipTM_d0chn_A_D_rank_003	ipTM_d0chn_A_D_rank_004	ipTM_d0chn_A_D_rank_005	ipTM_d0chn_B_D_rank_001	ipTM_d0chn_B_D_rank_002	ipTM_d0chn_B_D_rank_003	ipTM_d0chn_B_D_rank_004	ipTM_d0chn_B_D_rank_005	m.ipTM_d0chn.A_D	m.ipTM_d0chn.B_D	pDockQ2.A_D_rank_001	pDockQ2.A_D_rank_002	pDockQ2.A_D_rank_003	pDockQ2.A_D_rank_004	pDockQ2.A_D_rank_005	pDockQ2.B_D_rank_001	pDockQ2.B_D_rank_002	pDockQ2.B_D_rank_003	pDockQ2.B_D_rank_004	pDockQ2.B_D_rank_005	m.pdockq2.B_D	m.pdockq2.A_D
Adam10	Q10743	-0.957234	0.00569	KICSVHTPSSNPKLPPPKPLPGTLKRRRPPQPIQQPPRQRPRESYQMGHMRR	5	0.544	5	0.494	1.038	ESYQMGHM	0.82	0.81	0.8	0.8	0.8	0.396846	0.280882	0.032496	0.3484	0.035597	0.485249	0.36501	0.054736	0.454843	0.067382	0.218844	0.285444	0.1332	0.0491	0	0.0974	0	0.5264	0.2379	0	0.4311	0	0.23908	0.05594
Tfrc	Q99376	-0.815658	0.000571	MMDQARSAFSNLFGGEPLSYTRFSLARQVDGDNSHVEMKLAADEEENADSNMKASVRKPKRFNGR	5	0.36	5	0.468	0.828		0.84	0.83	0.82	0.81	0.81	0.32987	0.295811	0.252845	0.350234	0.127767	0.476156	0.377814	0.32692	0.467602	0.19744	0.271305	0.369186	0.1545	0.1018	0.0449	0.0777	0.0174	0.224	0.1402	0.0945	0.1401	0.0202	0.1238	0.07926
Ptgfrn	Q62786	-0.635391	0.0273	SSHWCCKKEVRETRRERRRLMSMEMD	4	0.456	3	0.336	0.792	LMSMEMD*	0.84	0.84	0.84	0.84	0.82	0.222028	0.198039	0.231037	0.208532	0.151817	0.331321	0.320165	0.354165	0.339384	0.272156	0.202291	0.323438	0.3105	0.0787	0.0362	0.091	0.047	0.2625	0.1963	0.2773	0.2352	0.0721	0.20868	0.11268
Nrp2	O35276	-1.00997	0.00481	CTCSYSGLSSRSCTTLENYNFELYDGLKHKVKINHQKCCSEA	5	0.264	4	0.41	0.674	YNFELYDG	0.82	0.82	0.82	0.82	0.81	0.120814	0.125969	0.128837	0.139685	0.144455	0.18184	0.193312	0.197603	0.221065	0.236902	0.131952	0.206144	0.0168	0.0167	0.0178	0.019	0.0176	0.0542	0.0484	0.0584	0.0755	0.0786	0.06302	0.01758
Pdgfrb	Q05030	-0.832132	0.0155	MLWQRKPRYEIRWKVIESVSSDGHEYIYVDPVQLPYDSTWELPRDQLVLGRTLGSGAFGQVVEATAHGLSHSQATMKVAVKMLKSTARSSEKQALMSELKIMSHLGPHLNVVNLLGACTKGGPIYIITEYCRYGDLVDYLHRNKHTFLQRHSNKHCPPSTELYSNALPVGLSLPSHLNLTGESDGGYMDMSKDESVDYVPMLDMKGHIKYADIESSSYMAPYDNYVPSAPERTYRATLINDSPVLSYTDLVGFSYQVANGMEFLASKNCVHRDLAARNVLICEGKLVKICDFGLARDIMRDSNYISKGSTFLPLKWMAPESIFNSLYTTLSDVWSFGILLWEIFTLGGTPYPELPMNDQFYNAIKRGYRMAQPAHASDEIYEIMQKCWEEKFETRPPFS…	5	0.338	5	0.334	0.672	DYVPMLDM	0.54	0.54	0.53	0.53	0.52	0.164528	0.172016	0.151094	0.186502	0.223001	0.190361	0.176863	0.186346	0.20527	0.237859	0.179428	0.19934	0.0097	0.0101	0.0088	0.0097	0.0106	0.0134	0.0124	0.0116	0.0207	0.0148	0.01458	0.00978
Sgce	Q6YAT4	-0.929009	0.00611	MCCRREGVEKRNMQTPDIQLVHHSSIQKSTKELRDMSKNREIAWPLSTLPVFHPVTGEIIPPMHTDNYDSTNMPLMQTQPNLPHQTQIPQQQTTGKWYP	5	0.33	4	0.308	0.638		0.78	0.76	0.75	0.75	0.72	0.160807	0.104705	0.052886	0.057957	0.05057	0.212658	0.154082	0.077486	0.095289	0.076556	0.085385	0.123214	0.0199	0.0135	0	0.0086	0.0083	0.0446	0.0216	0	0	0	0.01324	0.01006
Plxna3	D3ZPX4	-0.665985	0.00968	AYKRKTQDADRTLKRLQLQMDNLESRVALECKEAFAELQTDINELTNHMDGVQIPFLDYRTYAVRVLFPGIEAHPVLKELDTPPNVEKALRLFGQLLHSRAFLLTFIHTLEAQSSFSMRDRGTVASLTMVALQSRLDYATGLLKQLLADLIEKNLESKNHPKLLLRRTESVAEKMLTNWFTFLLHKFLKECAGEPLFLLYCAIKQQMEKGPIDAITGEARYSLSEDKLIRQQIDYKTLTLHCVCPESEGSAQVPVKVLNCDSITQAKDKLLDTVYKGIPYSQRPKAEDMDLEWRQGRMARIILQDEDITTKIECDWKRINSLAHYQVTDGSLVALVPKQVSAYNMANSFTFTRSLSRYESLLRAASSPDSLRSRAPMLTPDQEAGTKLWHLVKNHDHAD…	3	0.426	0	0.156	0.582		0.51	0.49	0.48	0.48	0.48	0.098779	0.09279	0.09453	0.093851	0.093926	0.112293	0.107195	0.107974	0.106739	0.106018	0.0947752	0.108044	0	0	0	0	0	0	0	0	0	0	0	0
Itga1	P18614	-0.981207	0.00651	KIGFFKRPLKKKMEK	0	0.172	3	0.408	0.58		0.86	0.85	0.84	0.84	0.82	0.183309	0.131309	0.112362	0.102406	0.093291	0.301415	0.230884	0.180255	0.181475	0.179893	0.124535	0.214784	0.0306	0.0107	0.0105	0	0	0.0449	0.0317	0.0178	0	0.0198	0.02284	0.01036
Nrg1	P43322	-0.858909	0.0219	KTKKQRQKLHDRLRQSLRSERSNLVNIANGPHHPNPPPENVQLVNQYVSKNVISSEHIVEREVETSFSTSHYTSTAHHSTTVTQTPSHSWSNGHTESVISESNSVIMMSSVENSRHSSPAGGPRGRLHGLGGPRDNSFLRHARETPDSYRDSPHSERYVSAMTTPARMSPVDFHTPSSPKSPPSEMSPPVSSMTVSMPSVAVSPFVEEERPLLLVTPPRLREKKYDHHPQQLNSFHHNPAHQSTSLPPSPLRIVEDEEYETTQEYESVQEPVKKVTNSRRAKRTKPNGHIANRLEMDSNTSSVSSNSESETEDERVGEDTPFLGIQNPLAASLEVAPAFRLAESRTNPAGRFSTQEELQARLSSVIANQDPIAV	0	0.218	5	0.33	0.548		0.6	0.6	0.6	0.59	0.59	0.255964	0.080736	0.173068	0.159433	0.14241	0.281242	0.096603	0.187312	0.177691	0.157445	0.162322	0.180059	0.0253	0.0098	0.0105	0.0128	0.0112	0.0199	0.009	0.0178	0.017	0.0133	0.0154	0.01392
Cd44	P26051	-0.675412	0.00931	NSRRRCGQKKKLVINSGNGTVEDRKPSELNGEASKSQEMVHLVNKEPTETPDQFMTADETRNLQSVDMKIGV	4	0.272	5	0.262	0.534		0.8	0.8	0.8	0.8	0.79	0.109244	0.200052	0.103385	0.106677	0.141645	0.163604	0.276568	0.15345	0.151134	0.213451	0.132201	0.191641	0.0107	0.0159	0.0106	0.0156	0.0107	0.0234	0.0655	0.0227	0.0287	0.0281	0.03368	0.0127
Osmr	Q65Z14	-1.2152	0.0036	KSQWVKEKCYPDIPNPYKSSILSLIKSKKNPHLIMNVKDCIPDVLEVINKAEGSKTQCVGSGKLHTEDVPTKPPLVPTEKDSSGPMPFVFLENFTYDQSAFDSGSHGFIPGPLKNTPHQLGLLAPPNKLQNVLENDYMKSLVESPTEETSLIYVSQLASPICGDKDSLVTNPPMPVHGSEYKKQMALPGSLTSASLKENNLTS	2	0.252	4	0.244	0.496		0.67	0.66	0.66	0.66	0.65	0.073228	0.069335	0.051359	0.06894	0.068458	0.099191	0.089452	0.069297	0.090651	0.089129	0.066264	0.087544	0.0106	0.0095	0	0.0093	0.0103	0.011	0.0092	0	0.0092	0.0136	0.0086	0.00794
Nlgn2	Q62888	-0.772664	0.0162	YKRDRRQELRCRRLSPPGGSGSGVPGGGPLLPTAGRELPPEEELVSLQLKRGGGVGADPAEALRPACPPDYTLALRRAPDDVPLLAPGALTLLPSGLGPPPPPPPPSLHPFGPFPPPPPTATSHNNTLPHPHSTTRV	3	0.246	4	0.236	0.482		0.71	0.71	0.71	0.7	0.7	0.091985	0.104708	0.091831	0.237686	0.045541	0.122228	0.138149	0.130682	0.305464	0.070501	0.11435	0.153405	0.011	0.0152	0.0115	0.0251	0	0.018	0.0244	0.0195	0.126	0	0.03758	0.01256
Dcbld2	Q91ZV2	-0.668402	0.0151	CAWHWRNRKKKAEGTYDLPHWDRAGWWKGVKQLLPAKSVEHEETPVRYSNSEVSHLSPREVTTVLQADSAEYAQPLVGGIVGTLHQRSTFKPEEGKEASYADLDPYNAPVQEVYHAYAEPLPVTGPEYATPIVMDMSGHSTASVGLPSTSTFRTAGNQPPALVGTYNTLLSRTDSCSSGQAQYDTPKGGKPAAAPEELVYQVPQSTQEASGAGRDEKFDAFKETL	0	0.162	3	0.266	0.428		0.67	0.65	0.65	0.65	0.64	0.120042	0.093713	0.069119	0.076779	0.072862	0.152112	0.122697	0.091878	0.101524	0.096456	0.086503	0.112933	0.0204	0.0084	0.0102	0.0096	0.0111	0.0179	0.0127	0.0164	0.0214	0.0161	0.0169	0.01194
Mrc2	Q4TU93	-1.36802	0.0175	LYRRRQSAERGSFEGARYSRSSRSGPAEATEKNILVSDMEMNEQQE	0	0.238	5	0.19	0.428		0.83	0.82	0.82	0.82	0.81	0.170531	0.170798	0.123185	0.117751	0.109142	0.250162	0.236535	0.194363	0.175857	0.176278	0.138281	0.206639	0.0182	0.0776	0.0247	0.014	0.0159	0.0418	0.084	0.0645	0.03	0.0392	0.0519	0.03008
Bsg	P26453	-0.825667	0.00385	YEKRRKPDQTLDEDDPGAAPLKGSGSHLNDKDKNVRQRNAT	0	0.106	5	0.276	0.382		0.84	0.83	0.82	0.82	0.81	0.177853	0.111872	0.092356	0.132179	0.114131	0.261495	0.173871	0.154293	0.205328	0.190868	0.125678	0.197171	0.0164	0.0101	0.0156	0.026	0.0166	0.0889	0.0179	0.0205	0.0417	0.0268	0.03916	0.01694
Sorl1	P0DSP1	-1.23634	0.004	YTKHRRLQSSFTAFANSHYSSRLGSAIFSSGDDLGEDDEDAPMITGFSDDVPMVIA	0	0.258	0	0.12	0.378		0.8	0.79	0.79	0.78	0.77	0.057612	0.044813	0.048655	0.044315	0.043663	0.090851	0.072028	0.081882	0.070722	0.069826	0.0478116	0.0770618	0	0.0097	0	0	0	0	0.0101	0.0105	0	0	0.00412	0.00194
Cd99l2	Q8R1R5	-1.16087	0.00248	SYQHRKFCFSVQRGLDAAYVKGENLEAVVCEEPRVEAAMCEAPPVTDSTQHSQPTEPLAPERPRI	3	0.18	3	0.1964	0.3764		0.8	0.8	0.79	0.79	0.78	0.105628	0.108225	0.077182	0.081449	0.07269	0.171428	0.165222	0.119305	0.12713	0.118033	0.0890348	0.140224	0.0199	0.0107	0.0096	0.0133	0.0127	0.0628	0.0283	0.0159	0.0309	0.0241	0.0324	0.01324
Cadm2	Q1WIM2	-0.923843	0.0123	GRYLARHKGTYLTNEAKGAEDAPDADTAIINAEGSQVNAEEKKEYFI	3	0.168	4	0.2012	0.3692		0.82	0.8	0.81	0.8	0.78	0.089439	0.043567	0.077053	0.065423	0.049379	0.137157	0.07282	0.12483	0.10917	0.0804	0.0649722	0.104875	0.0123	0	0.0123	0.01	0.0098	0.016	0	0.0269	0.0128	0.0122	0.01358	0.00888
Vldlr	P98166	-1.24088	0.0063	RNWQHKNMKSMNFDNPVYLKTTEEDLSIDIGRHSASVGHTYPAISVVSTDDDLA	3	0.218	3	0.128	0.346		0.8	0.81	0.8	0.8	0.78	0.087449	0.155183	0.082895	0.070703	0.073607	0.13617	0.235281	0.12276	0.114148	0.123005	0.0939674	0.146273	0.0137	0.0257	0.0154	0.0173	0.0117	0.0215	0.0723	0.0239	0.0203	0.0181	0.03122	0.01676
Bst2	Q811A2	-1.15817	1.57e-05	MAPSFYHYLPVAMDERWEPKGWSIRR	2	0.124	2	0.212	0.336		0.85	0.85	0.84	0.84	0.82	0.295362	0.248497	0.09947	0.105305	0.200898	0.44938	0.397818	0.177482	0.175023	0.349721	0.189906	0.309885	0.064	0.0451	0	0.022	0.0227	0.3217	0.2164	0.0269	0.024	0.111	0.14	0.03076
Nlgn3	Q62889	-0.764213	0.00991	YRKDKRRQEPLRQPSPQRGTGAPELGTAPEEELAALQLGPTHHECEAGPPHDTLRLTALPDYTLTLRRSPDDIPLMTPNTITMIPNSLVGLQTLHPYNTFAAGFNSTGLPNSHSTTRV	2	0.208	2	0.122	0.33		0.75	0.74	0.74	0.74	0.73	0.413549	0.160878	0.097204	0.112214	0.244622	0.465651	0.209627	0.138647	0.152775	0.31953	0.205693	0.257246	0.111	0.0169	0.0142	0.0151	0.0395	0.3707	0.039	0.0171	0.0282	0.1641	0.12382	0.03934
Fat3	Q8R508	-0.725511	0.0438	RKKVFRKNYSRNNITLVQDPATAALLHKSNGIPFRSLRAGDGRNVYQEVGPPQVPVRPMAYTPCFQSDSRSNLDKGLDALGGEPQELSTFHPESPRILTARRGVVVCSVAPNLPAVSPCRSDCDSIRKNGWDTGSENKGAEDTGEVTCFANSNKGSNSEVQSLNSFQSDSGDDNAYHWDTSDWMPGARLSDIEEMPNYESQDGGAVHQGSTRELESDYYLGGYDIDSEYPPPHEEEFLSQDQLPPPLPEDFPEQYEALPPSQPTSLTGTMSPDCRRRPRFHPSQYLPPHPLPGETDLGGPPSSCDFSTFAVSMNQGTEVMAPTDSVSLSLHNSRGTSSSDMSARCGFDDSEVAMSDYESAGELSLTNLHIPFVETQHQTQV	0	0.158	5	0.162	0.32		0.59	0.59	0.59	0.57	0.57	0.08391	0.106618	0.087886	0.101983	0.077189	0.104197	0.119905	0.106713	0.112333	0.092778	0.0915172	0.107185	0.0091	0.0098	0.0093	0.01	0	0.0101	0.0137	0.0109	0.0116	0	0.00926	0.00764
Ldlr	P35952	-0.944672	0.0102	RNWRLRNINSINFDNPVYQKTTEDEIHICRSQDGYTYPSRQMVSLEDDVA	2	0.198	0	0.102	0.3		0.82	0.81	0.81	0.8	0.79	0.11989	0.08611	0.097132	0.09568	0.08364	0.190121	0.130438	0.152538	0.15577	0.143662	0.0964904	0.154506	0.0136	0.0119	0.0147	0.015	0.0121	0.018	0.0203	0.0229	0.0227	0.0239	0.02156	0.01346
Clec2d11	Q0H8B9	-0.971673	0.0209	MSAKKASQPMLNTTGSLQEGEMGKMFHGKCLRIVSPESPAKLYC	2	0.102	3	0.172	0.274		0.83	0.83	0.82	0.82	0.81	0.116253	0.140065	0.077853	0.082259	0.082771	0.184986	0.221557	0.129741	0.13961	0.135649	0.0998402	0.162309	0.0099	0.0122	0.0088	0	0.0117	0.0313	0.0625	0.011	0.0111	0.0208	0.02734	0.00852
Icam1	Q00238	-0.711529	0.0232	YRQRKIRIYKLQKAQEEALKLKVQAPPP	0	0.106	2	0.1208	0.2268		0.84	0.83	0.83	0.82	0.82	0.186596	0.049459	0.129013	0.071843	0.099548	0.309553	0.085781	0.221189	0.127105	0.185256	0.107292	0.185777	0.086	0	0.0093	0	0.0094	0.1041	0	0.0188	0	0.0128	0.02714	0.02094
										*Terminal residue
